# Spatiotemporal transcriptomics reveals pathogenesis of viral myocarditis

**DOI:** 10.1101/2021.12.07.471659

**Authors:** Madhav Mantri, Meleana M. Hinchman, David W. McKellar, Michael F. Z. Wang, Shaun T. Cross, John S. L. Parker, Iwijn De Vlaminck

**Affiliations:** Nancy E. and Peter C. Meinig School of Biomedical Engineering, Cornell University, Ithaca, New York; Baker Institute for Animal Health, College of Veterinary Medicine, Cornell University, Ithaca, New York; Cornell Institute for Host-Microbe Interactions and Disease, Cornell University, Ithaca, New York

## Abstract

A significant fraction of sudden death in children and young adults is due to myocarditis, an inflammatory disease of the heart, most often caused by viral infection. Here we used integrated single-cell and spatial transcriptomics to create a high-resolution, spatially resolved map of reovirus-induced myocarditis in neonatal murine hearts. We assayed hearts collected at three timepoints after reovirus infection and studied the temporal, spatial, and cellular heterogeneity of host-virus interactions. We further assayed the intestine, the primary site of reovirus infection to establish a full chronology of molecular events that ultimately lead to myocarditis. We implemented targeted enrichment of viral transcripts to establish the cellular targets of the virus in the intestine and the heart. Our data give insight into the cell-type specificity of innate immune responses, and into the transcriptional states of inflamed cardiac cells in reovirus-infected heart. We find that inflamed endothelial cells recruit cytotoxic T cells and undergo pyroptosis in the myocarditic tissue. Analyses of spatially restricted gene expression in myocarditic regions and the border zone around those regions identified immune-mediated cell-type specific injury and stress responses. Overall, we observe a dynamic and complex network of cellular phenotypes and cell-cell interactions associated with viral myocarditis.
