## Supplemental Data 2 for "Spatiotemporal transcriptomics reveals pathogenesis of viral myocarditis"

### Sheet: Sheet1
Tissue	Experiment	Condition	Stage	Sex
Heart	10x_scRNAseq	Mock	Day4	Male
Heart	10x_scRNAseq	T1L-WT	Day4	Female
Heart	10x_scRNAseq	T1L-K287T	Day4	Male
Heart	10x_scRNAseq	Mock	Day7	Male
Heart	10x_scRNAseq	T1L-WT	Day7	Female
Heart	10x_scRNAseq	T1L-K287T	Day7	Female
Heart	10x_scRNAseq	Mock	Day10	Female
Heart	10x_scRNAseq	T1L-WT	Day10	Female
Heart	10x_scRNAseq	T1L-K287T	Day10	Female
Heart	Visium_ST	Mock	Day4	Female
Heart	Visium_ST	T1L-WT	Day4	Female
Heart	Visium_ST	Mock	Day7	Male
Heart	Visium_ST	T1L-WT	Day7	Male
Heart	Slideseq_ST	T1L-WT	Day7	Female
Ileum	10x_scRNAseq	Mock	Day1	Male
Ileum	10x_scRNAseq	T1L-WT	Day1	Female
Ileum	10x_scRNAseq	Mock	Day4	Male
Ileum	10x_scRNAseq	T1L-WT	Day4	Female
Ileum	Visium_ST	Mock	Day1	Female
Ileum	Visium_ST	T1L-WT	Day1	Female
Ileum	Visium_ST	Mock	Day4	Female
Ileum	Visium_ST	T1L-WT	Day4	Male
