## Supplemental Data 4 for "Spatiotemporal transcriptomics reveals pathogenesis of viral myocarditis"

### Sheet: Sheet1
Gene Symbol	Initiator Code	Probe Pair Number	Initiator 1	Target Split Probe 1	Target Split Probe 2	Initiator 2
Cdh5	I1B1	1	gAggAgggCAgCAAACggAA	GGAAAGTTAGGGCCTGCCATT	GCATGTTGGGGGTGTCTATCT	TAgAAgAgTCTTCCTTTACg
Cdh5	I1B1	2	gAggAgggCAgCAAACggAA	TTCCCTGTGTTAGCATCGACC	TAGCCTCTCATAGGCAAGCAC	TAgAAgAgTCTTCCTTTACg
Cdh5	I1B1	3	gAggAgggCAgCAAACggAA	GTGCGAAAACACAGGCCAATT	GGCACAGATGCGTTGAATACC	TAgAAgAgTCTTCCTTTACg
Cdh5	I1B1	4	gAggAgggCAgCAAACggAA	CATCTGGGTCCACAACAGTCA	CTTGGTCATCCGGTTCTGAGG	TAgAAgAgTCTTCCTTTACg
Cdh5	I1B1	5	gAggAgggCAgCAAACggAA	GTGGTAGAAGTGTCGCTGGAA	TCTGGTTTTCTGGCAGCTTGA	TAgAAgAgTCTTCCTTTACg
Cdh5	I1B1	6	gAggAgggCAgCAAACggAA	AGAATTGGCCTCTGTCACTGG	TTCCCTGCTTGGTTATTCGGA	TAgAAgAgTCTTCCTTTACg
Cdh5	I1B1	7	gAggAgggCAgCAAACggAA	ACAGTCAGGTTATACCAGGCG	AGAATCCAGTTCGTTGGCCTC	TAgAAgAgTCTTCCTTTACg
Cdh5	I1B1	8	gAggAgggCAgCAAACggAA	ATGAGGGTGAAGTTGCTGTCC	GCGGTGTTGTCATGGTTGTTT	TAgAAgAgTCTTCCTTTACg
Cdh5	I1B1	9	gAggAgggCAgCAAACggAA	GCACTCTTGCTATGAGCATGC	CCAACTGCTCGTGAATCTCCA	TAgAAgAgTCTTCCTTTACg
Cdh5	I1B1	10	gAggAgggCAgCAAACggAA	ACTTTGGGTTTACTGGCACCA	CGTTCTTCAGGGCAAACTTGA	TAgAAgAgTCTTCCTTTACg
Cxcl9	I1B2	1	CCTCgTAAATCCTCATCAAA	GGACTTCATGGCAGAGCTGAG	GCCCAAGAGGAAAAGAACAGC	AAATCATCCAgTAAACCgCC
Cxcl9	I1B2	2	CCTCgTAAATCCTCATCAAA	TCTCCGTTCTTCAGTGTAGCA	CCGGATCTAGGCAGGTTTGAT	AAATCATCCAgTAAACCgCC
Cxcl9	I1B2	3	CCTCgTAAATCCTCATCAAA	GTGACGTGAGCCTCAGAAGTC	AACAGACAGGCCTGGGATTTG	AAATCATCCAgTAAACCgCC
Cxcl9	I1B2	4	CCTCgTAAATCCTCATCAAA	GTTCTGAAGGCCAACTCTGGT	CTCGAAAGCTACGTGGGAGG	AAATCATCCAgTAAACCgCC
Cxcl9	I1B2	5	CCTCgTAAATCCTCATCAAA	GTTAGGCAATTTGGAGCAGCC	AAGCAAGGAGGCCAAAGGTT	AAATCATCCAgTAAACCgCC
Cxcl9	I1B2	6	CCTCgTAAATCCTCATCAAA	CTGTGCGCTGAAGATGTCTGA	TCTTTTTCACCCTGTCTGGCT	AAATCATCCAgTAAACCgCC
Cxcl9	I1B2	7	CCTCgTAAATCCTCATCAAA	AGGGAGCTTGTCCTGATCAAG	GCAGCTCTTTTGTTGACTCCT	AAATCATCCAgTAAACCgCC
Cxcl9	I1B2	8	CCTCgTAAATCCTCATCAAA	CTCCCACACAGGCTAACTTGG	CCTCTCTAGAGCAGTTTCCAGC	AAATCATCCAgTAAACCgCC
Trbc2	I1B3	1	gTCCCTgCCTCTATATCTTT	CCAAGCACACGAGGGTAGC	GTCAGGGAAGAAGCCCCTG	TTCCACTCAACTTTAACCCg
Trbc2	I1B3	2	gTCCCTgCCTCTATATCTTT	CCTTGCCATTCACCCACCA	CTGACCCCACTGTGGACCT	TTCCACTCAACTTTAACCCg
Trbc2	I1B3	3	gTCCCTgCCTCTATATCTTT	TGTGCCAGAAGGTAGCAGA	GCGGAAGTGGTTTCGAGGA	TTCCACTCAACTTTAACCCg
Trbc2	I1B3	4	gTCCCTgCCTCTATATCTTT	CTGAAAGCCCATGGAACTGC	CTCTGGCCACTTGTCCTCC	TTCCACTCAACTTTAACCCg
Trbc2	I1B3	5	gTCCCTgCCTCTATATCTTT	CCAGGCCTCTGCACTGATG	ATTCCACAGTCTGCTCGGC	TTCCACTCAACTTTAACCCg
Trbc2	I1B3	6	gTCCCTgCCTCTATATCTTT	ATAGGGTGGCCTTCCCCAG	CCACTGACCAGCACAGCAT	TTCCACTCAACTTTAACCCg
Tnnt2	I1B3	1	gTCCCTgCCTCTATATCTTT	TTTGGCCTTCCCACGAGTTT	CTATTTCCAACGCCCGGTGA	TTCCACTCAACTTTAACCCg
Tnnt2	I1B3	2	gTCCCTgCCTCTATATCTTT	ACAGGAGTCTGCATTGGGTG	AGCCAGCTCCCACTATCCAA	TTCCACTCAACTTTAACCCg
Tnnt2	I1B3	3	gTCCCTgCCTCTATATCTTT	TGAGGGAAATCAGCTCCTCT	CGACGCTTTTCGATCCTGTC	TTCCACTCAACTTTAACCCg
Tnnt2	I1B3	4	gTCCCTgCCTCTATATCTTT	TCGCAGAACGTTGATTTCGT	CTGGTTGTCATTGATCCGGT	TTCCACTCAACTTTAACCCg
Tnnt2	I1B3	5	gTCCCTgCCTCTATATCTTT	ACCTTCTTCAGCATCTTTGGC	GGGTTTGGTGTCCTCTACTGG	TTCCACTCAACTTTAACCCg
Tnnt2	I1B3	6	gTCCCTgCCTCTATATCTTT	TTGGCCTTCCCACGAGTTTTG	TCTATTTCCAACGCCCGGTGA	TTCCACTCAACTTTAACCCg
Tnnt2	I1B3	7	gTCCCTgCCTCTATATCTTT	TTGGCCTTCTCTCTCAGTTGG	TGAATACTCTGCCACAGCTCC	TTCCACTCAACTTTAACCCg
Postn	I1B2	1	CCTCgTAAATCCTCATCAAA	TTTGCTGTTTTCCAGCCAGC	GCTACCAGGTCGGTGAAAGT	AAATCATCCAgTAAACCgCC
Postn	I1B2	2	CCTCgTAAATCCTCATCAAA	AACAAGGTCCAATCTCCGGG	AAGGCATCATTGGTTGGTGC	AAATCATCCAgTAAACCgCC
Postn	I1B2	3	CCTCgTAAATCCTCATCAAA	TGGTTCCCATGGATGACTCG	GACGACACCATTTGTGGCAA	AAATCATCCAgTAAACCgCC
Postn	I1B2	4	CCTCgTAAATCCTCATCAAA	ATGGCGGCTGCTCTAAATGA	GGACTCCAAGAGGTCAGAGG	AAATCATCCAgTAAACCgCC
Postn	I1B2	5	CCTCgTAAATCCTCATCAAA	GGCGCGAAGTACGTGTATGA	TCTCCCAAGCCTCGTTACTC	AAATCATCCAgTAAACCgCC
Postn	I1B2	6	CCTCgTAAATCCTCATCAAA	TTAGTGACTCCGGGTTCGAA	TCCCTGTGTGGTCTTCAGGA	AAATCATCCAgTAAACCgCC
Cxcr3	I1B1	1	gAggAgggCAgCAAACggAA	ATCGTAGGGAGAGGTGCTGTT	AACAGCACCTCTCCCTACGAT	TAgAAgAgTCTTCCTTTACg
Cxcr3	I1B1	2	gAggAgggCAgCAAACggAA	TAACACCAGCAGAACATCGGC	CACTGCCCACAATGGAAGAGT	TAgAAgAgTCTTCCTTTACg
Cxcr3	I1B1	3	gAggAgggCAgCAAACggAA	TTGATGTTGAACAAGGCGCCT	AGGAAGGCCCCTGCATAGAAG	TAgAAgAgTCTTCCTTTACg
Cxcr3	I1B1	4	gAggAgggCAgCAAACggAA	CTATGCAGGTGAGGGCTACAC	GCAGACAGAGACCCCATACAA	TAgAAgAgTCTTCCTTTACg
Cxcr3	I1B1	5	gAggAgggCAgCAAACggAA	ATTGAGGCGCTGATCGTAGTT	GTTGTACTGGCAATGGGTGGC	TAgAAgAgTCTTCCTTTACg
Cxcr3	I1B1	6	gAggAgggCAgCAAACggAA	ATAGCTCGAAAACGCCTCTGG	ACCACCACTACCACTAGCCTC	TAgAAgAgTCTTCCTTTACg
Cxcr3	I1B1	7	gAggAgggCAgCAAACggAA	GTGGCTTTCTCGACCACAGTT	GACTGACTTGGCCACATCCAC	TAgAAgAgTCTTCCTTTACg
Cxcr3	I1B1	8	gAggAgggCAgCAAACggAA	GACCAGGATGATTCTCTCCGT	TAGGAGGCCTCAGTTGTCTCA	TAgAAgAgTCTTCCTTTACg
Cxcr3	I1B1	9	gAggAgggCAgCAAACggAA	GCTCTCTGAACTTCACTCCCA	GCGTGAACAACATCCACATTT	TAgAAgAgTCTTCCTTTACg
C1qa	I1B3	1	gTCCCTgCCTCTATATCTTT	AAAACCTCGGATACCAGTCCG	AGATTCCCCTGGGTCTCCTTT	TTCCACTCAACTTTAACCCg
C1qa	I1B3	2	gTCCCTgCCTCTATATCTTT	ACTAGGGTCATGGTCAGCACA	GACATCTTCAGCCACTGTCCA	TTCCACTCAACTTTAACCCg
C1qa	I1B3	3	gTCCCTgCCTCTATATCTTT	TTTCACGCCCTTCAGTCCTTG	CCTGATATTGCCTGGATTGCC	TTCCACTCAACTTTAACCCg
C1qa	I1B3	4	gTCCCTgCCTCTATATCTTT	GTCATTGGGTTCTGCCGAATG	AAGATAACCACGTTGCCAAGC	TTCCACTCAACTTTAACCCg
C1qa	I1B3	5	gTCCCTgCCTCTATATCTTT	GACTCTCCTGGTTGGTGAGGA	GACCCGTGTGGTTCTGGTATG	TTCCACTCAACTTTAACCCg
C1qa	I1B3	6	gTCCCTgCCTCTATATCTTT	ACAGACAAAGGTCCCACTTGG	CCCCCGGAGGAAGACTTGATA	TTCCACTCAACTTTAACCCg
C1qa	I1B3	7	gTCCCTgCCTCTATATCTTT	CCCCTTGTTGTTGGTGTTAGA	CCCTGCTAACACCTGAAAGAG	TTCCACTCAACTTTAACCCg
C1qa	I1B3	8	gTCCCTgCCTCTATATCTTT	GCTTCAGTGCCCTGGTAAATG	GAATCCGCTGAAGATGCTGTC	TTCCACTCAACTTTAACCCg
C1qa	I1B3	9	gTCCCTgCCTCTATATCTTT	AGTGTGCAGAAACATCAGTCC	TGCTTAAAGAAACCACTGGGC	TTCCACTCAACTTTAACCCg
S100a8	I1B2	1	CCTCgTAAATCCTCATCAAA	TGTGAGGCTAAGTGTCAGCTG	AGACGGAGCTGACAAAGGATA	AAATCATCCAgTAAACCgCC
S100a8	I1B2	2	CCTCgTAAATCCTCATCAAA	GACGGCATTGTCACGAAAGA	TCAAGGCCTTCTCCAGTTCA	AAATCATCCAgTAAACCgCC
S100a8	I1B2	3	CCTCgTAAATCCTCATCAAA	ATCACCATCGCAAGGAACTC	GAGATGCCACACCCACTTTT	AAATCATCCAgTAAACCgCC
Ms4a1	I1B1	1	gAggAgggCAgCAAACggAA	CTGCTGGGAAAGGTCCACTCA	CGAGGGGACCTTTTGTAGGCT	TAgAAgAgTCTTCCTTTACg
Ms4a1	I1B1	2	gAggAgggCAgCAAACggAA	TGAGGTTCACTTTTGGAGCAG	CCCACCAGTGAAGATGTCCTT	TAgAAgAgTCTTCCTTTACg
Ms4a1	I1B1	3	gAggAgggCAgCAAACggAA	CCCCCAGGGTAATATGGAAGA	CTGTGGGGATCATCAGCAGTC	TAgAAgAgTCTTCCTTTACg
Ms4a1	I1B1	4	gAggAgggCAgCAAACggAA	TCAAACAGATGGGTGCGAAGA	CCCCAGAGAGGGTACCATACA	TAgAAgAgTCTTCCTTTACg
Ms4a1	I1B1	5	gAggAgggCAgCAAACggAA	ACAAGTTTCTGGAAGAAGGCA	TTCTCCACAATACCAGCTGTC	TAgAAgAgTCTTCCTTTACg
Ms4a1	I1B1	6	gAggAgggCAgCAAACggAA	GGGGAGGTGCTGGAAAATTTA	CTGGCAAGGATTCCTGCTCTT	TAgAAgAgTCTTCCTTTACg
Prf1	I1B2	1	CCTCgTAAATCCTCATCAAA	TCTTTAGTTATTCATGCCAGAGCT	GGAACATCAGGAGAGAGTGAACTT	AAATCATCCAgTAAACCgCC
Prf1	I1B2	2	CCTCgTAAATCCTCATCAAA	GGATGAAGGATGCTGACCTCTCAC	TAAACTCTGGAAAGCTGTGGGAAC	AAATCATCCAgTAAACCgCC
Prf1	I1B2	3	CCTCgTAAATCCTCATCAAA	GAGTTTTTACAGAGGGTGCAGG	CTGTGTGGCGTCTCTCATTAGG	AAATCATCCAgTAAACCgCC
Prf1	I1B2	4	CCTCgTAAATCCTCATCAAA	AAGGTGGAGTGGAGGTTTTTGT	CTCTGAGCGCCTTTTTGAAGTC	AAATCATCCAgTAAACCgCC
Prf1	I1B2	5	CCTCgTAAATCCTCATCAAA	GAGGAGATGAGCCTGTGGTAAG	CGTGATAAAGTGCGTGCCATAG	AAATCATCCAgTAAACCgCC
Prf1	I1B2	6	CCTCgTAAATCCTCATCAAA	GCCATTTTGTGCTGTTTCTTCT	GTAGGTCTGGTGGAAAGAGGTG	AAATCATCCAgTAAACCgCC
Prf1	I1B2	7	CCTCgTAAATCCTCATCAAA	GGTTCCCGAAGAGCAGATCATG	GAGAACTGCTCTGGTGTAGCTT	AAATCATCCAgTAAACCgCC
Prf1	I1B2	8	CCTCgTAAATCCTCATCAAA	CACTCACACTGGCATGAATCAT	GTTGGTGACCTTTGAATCCTGG	AAATCATCCAgTAAACCgCC
Prf1	I1B2	9	CCTCgTAAATCCTCATCAAA	GTAGGCATCAGTAGCTGTGGTG	GGCCACCAAAGAAGACCTTTAG	AAATCATCCAgTAAACCgCC
Prf1	I1B2	10	CCTCgTAAATCCTCATCAAA	TGGTTTAGCTCACATGTCACCT	GTAGGAGAATTTCACCCTGCCG	AAATCATCCAgTAAACCgCC
Prf1	I1B2	11	CCTCgTAAATCCTCATCAAA	AAGTCCATCTTGTCAGTCCACC	TGTGGACAGGAGCACATTCTCA	AAATCATCCAgTAAACCgCC
Gzma	I1B1	1	gAggAgggCAgCAAACggAA	GACCAGAGGCGTTCCTCATC	GTAGCAAGAGATGGCCCCCG	TAgAAgAgTCTTCCTTTACg
Gzma	I1B1	2	gAggAgggCAgCAAACggAA	TGATTCTTTCACAGCCTCCTT	GAACAACCGTGTCTCCTCCAA	TAgAAgAgTCTTCCTTTACg
Gzma	I1B1	3	gAggAgggCAgCAAACggAA	TTCAATCAAAGCGCCAGCACA	AGCAGTCAACACCCAGTTCTT	TAgAAgAgTCTTCCTTTACg
Gzma	I1B1	4	gAggAgggCAgCAAACggAA	CCATTGCAGGAGTCCTTTCCA	ATAGCAGAGGGCTGCCAGAAT	TAgAAgAgTCTTCCTTTACg
Gzma	I1B1	5	gAggAgggCAgCAAACggAA	CACCAAAAGAGGTGATGCCTC	GGCGATCTCCACACTTCTCTC	TAgAAgAgTCTTCCTTTACg
Gzma	I1B1	6	gAggAgggCAgCAAACggAA	GCATCTGGTTCCTGGTTTCAC	AATCTCCCCCATCCTGCTACT	TAgAAgAgTCTTCCTTTACg
Casp1	I1B3	1	gTCCCTgCCTCTATATCTTT	CTACACCGCAGAGCTACTGAA	GTCAGCCATGGCGTTTCTTTT	TTCCACTCAACTTTAACCCg
Casp1	I1B3	2	gTCCCTgCCTCTATATCTTT	AAGCTCCAGAATTCCTGCCAG	TTCAGCTGATGGAGCTGATTG	TTCCACTCAACTTTAACCCg
Casp1	I1B3	3	gTCCCTgCCTCTATATCTTT	CAGTCAGTCCTGGAAATGTGC	AAGGGCAAAACTTGAGGGTCC	TTCCACTCAACTTTAACCCg
Casp1	I1B3	4	gTCCCTgCCTCTATATCTTT	AAGACGTGTACGAGTGGTTGT	TGTGTTGCAGATAATGAGGGC	TTCCACTCAACTTTAACCCg
Casp1	I1B3	5	gTCCCTgCCTCTATATCTTT	CCAGCAGCAACTTCATTTCTC	TCACGGTATACCCCAGATCCT	TTCCACTCAACTTTAACCCg
Casp1	I1B3	6	gTCCCTgCCTCTATATCTTT	GGCAGGCAGCAAATTCTTTCA	TGTCAGAAGTCTTGTGCTCTG	TTCCACTCAACTTTAACCCg
Casp1	I1B3	7	gTCCCTgCCTCTATATCTTT	TCACCTTGGGCTTGTCTTTCA	CACGGCATGCCTGAATAATGA	TTCCACTCAACTTTAACCCg
Casp1	I1B3	8	gTCCCTgCCTCTATATCTTT	ACAGGATGTCTCCAAGACACA	TCAATGAAAAGTGAGCCCCTG	TTCCACTCAACTTTAACCCg
Casp1	I1B3	9	gTCCCTgCCTCTATATCTTT	CCTATCAGCAGTGGGCATCTG	GAAACGTTTTGTCAGGGTCAC	TTCCACTCAACTTTAACCCg
Casp1	I1B3	10	gTCCCTgCCTCTATATCTTT	TTCAACACTTGGAAGAGCTCA	CAACCGCGGAAATGATTCTTC	TTCCACTCAACTTTAACCCg
Itgam	I1B1	1	gAggAgggCAgCAAACggAA	GTCCTCCCATTCAGCTGCTTT	CGGATCCCTGAGGCAGTTTTT	TAgAAgAgTCTTCCTTTACg
Itgam	I1B2	2	gAggAgggCAgCAAACggAA	GAATGACCCCTGCTCTGTCTG	TTCCCACCCCAATTACGTAGC	TAgAAgAgTCTTCCTTTACg
Itgam	I1B3	3	gAggAgggCAgCAAACggAA	TTTGGACACGGTTCCTCAAGA	GAGGTGCTCCTAAAACCAAGC	TAgAAgAgTCTTCCTTTACg
Itgam	I1B4	4	gAggAgggCAgCAAACggAA	TGAACATCACCACCAAGCCAA	CCCAGGTACCGAAATTCTCCC	TAgAAgAgTCTTCCTTTACg
Itgam	I1B5	5	gAggAgggCAgCAAACggAA	TCCATGTCCACAGAGCAAAGG	AAGTTGGTATTGCCATCAGCG	TAgAAgAgTCTTCCTTTACg
Itgam	I1B6	6	gAggAgggCAgCAAACggAA	GGCTCCCCAACCAGTGTATAA	AGGTTCCCAAAGGACCTCAAG	TAgAAgAgTCTTCCTTTACg
Itgam	I1B7	7	gAggAgggCAgCAAACggAA	TAACCTGGGTCCCGTAGGAAT	AGCCAGATGGGTAGTAGACGG	TAgAAgAgTCTTCCTTTACg
Itgam	I1B8	8	gAggAgggCAgCAAACggAA	TGTTCCCAAAGGAGGCATGAG	CAATGGCTTTGAGGAGCAGTT	TAgAAgAgTCTTCCTTTACg
