## Supplemental Data 5 for "Spatiotemporal transcriptomics reveals pathogenesis of viral myocarditis"

### Sheet: Sheet1
Initiator 1	Initiator 2	Full Initiator Sequence	Florophore (on haipins)
gAggAgggCAgCAAACggAA	TAgAAgAgTCTTCCTTTACg	gAggAgggCAgCAAACggAATAgAAgAgTCTTCCTTTACg	Alexa-546
gTCCCTgCCTCTATATCTTT	TTCCACTCAACTTTAACCCg	gTCCCTgCCTCTATATCTTTTTCCACTCAACTTTAACCCg	Alexa-488
CCTCgTAAATCCTCATCAAA	AAATCATCCAgTAAACCgCC	CCTCgTAAATCCTCATCAAAAAATCATCCAgTAAACCgCC	Alexa-647
